# Herbarium specimens reveal links between *Capsella bursa-pastoris* leaf shape and climate

**DOI:** 10.1101/2024.02.13.580180

**Authors:** Asia T Hightower, Daniel H Chitwood, Emily B Josephs

## Abstract

- Studies into the evolution and development of leaf shape have connected variation in plant form, function, and fitness. For species with consistent leaf margin features, patterns in leaf architecture are related to both biotic and abiotic factors. However, for species with inconsistent leaf margin features, quantifying leaf shape variation and the effects of environmental factors on leaf shape has proven challenging.
- To investigate leaf shape variation in species with inconsistent shapes, we analyzed approximately 500 digitized *Capsella bursa-pastoris* specimens collected throughout the continental U.S. over a 100-year period with geometric morphometric modeling and deterministic techniques. We generated a morphospace of *C. bursa-pastoris* leaf shapes and modeled leaf shape as a function of environment and time.
- Our results suggest *C. bursa-pastoris* leaf shape variation is strongly associated with temperature over the *C. bursa-pastoris* growing season, with lobing decreasing as temperature increases. While we expected to see changes in variation over time, our results show that level of leaf shape variation is consistent over the 100-year period.
- Our findings showed that species with inconsistent leaf shape variation can be quantified using geometric morphometric modeling techniques and that temperature is the main environmental factor influencing leaf shape variation.
