## Supplemental Table 3 for "Herbarium specimens reveal links between *Capsella bursa-pastoris* leaf shape and climate"

### Sheet: Sheet1
Table S3. Specimens collected near U.S. Colleges and Universities
Herbarium	Collection number	Barcode number	Collector ID	State	Year
The Harvard University Herbarium	N/A	N/A	J. P. Gillespie ()	AL	N/A
Louisiana State University Herbarium	0186322	LSU00180714	Meta H. Thompson (8)	Al	1975
Florida State University, R.K. Godfrey Herbarium	39453	*000099240*	J. F. Gillespie (882)	AL	1959
University of Alabama Herbarium	22322	UNA00012464	Joe A. Farmer	AL	1955
University of Alabama Herbarium	22323	UNA00012455	Temd R. Desson	AL	1957
Arizona-Sonora Desert Museum Herbarium	N/A	N/A	T.R. VanDevender	AZ	1993
Delaware State University, Claude E. Philips Herbarium	101612	DOV0033189	Randy Peiffer	DE	1984
Delaware State University, Claude E. Philips Herbarium	096172	DOV0012570	Randy Peiffer	DE	1984
Delaware State University, Claude E. Philips Herbarium	096368	DOV0012571	Randy Peiffer	DE	1984
University of West Florida, Michael I. Cousens Herbarium	10824	UWFP006120	James R. Burkhalter (11792)	FI	1990
University of Florida Herbarium, Florida Museum of Natural History	96050	FLAS 96050	W. G. D'Arcy (1327)	FL	1967
University of West Florida, Michael I. Cousens Herbarium	22820	UWFP006102	James R. Burkhalter (23118)	FL	2011
University of West Florida, Michael I. Cousens Herbarium	10821	UWFP006106	James R. Burkhalter (11788)	FL	1990
Emory University Herbarium	002498	GEO-GC-2498-0	Venard Hughes	GA	N/A
Tulane University Herbarium	60735	NO 0060735	H. L.	GA	N/A
University of Mississippi Herbarium	096631	MISS 0025193	Wayne R. Faircloth (761)	GA	1964
Huntington University Herbarium	N/A	HUNT-001686	Sister Marcella, O.L.U.M.	IN	1969
Towson University Herbarium	037164	BALT0006277	M. A. Trimmer (015)	MD	1980
Norton-Brown Herbarium	N/A	MARY1008831	James R. Scarborough (21)	MD	1990
Towson University Herbarium	037541	BALT0006279	W. F. Ehmann (0016)	MD	1980
University of Michigan Herbarium	N/A	1462333	Russ Garlitz (226)	MI	1972
Albion College Herbarium (ALBC)	001181	ALBC001971	F. Bot. Class '27	MI	1927
Calvin College Herbarium (CALVIN)	N/A	CALVIN0021191	John Darling	MI	1975
Calvin College Herbarium (CALVIN)	12	CALVIN001195	Wesley Willink	MI	1965
Chadron State College Herbarium	N/A	CSCN-V-0024362	Lon Neth (106)	NE	1983
Chadron State College Herbarium	N/A	CSCN-V-0024366	Steven B. & Susan J. Rolfsmeier (18552)	NE	2007
Chadron State College Herbarium	N/A	CSCN-V-0024355	Wm. S. Bohl & Sheryl Meyer s.n.	NE	1976
Oklahoma City University Herbarium	00000244	OCU-0000277	Valerie Mitchell (4)	OK	1992
Botanical Research Institute of Texas	N/A	BRIT343438	N/A	TX	1961
Eastern Illinois University, Stover-Ebinger Herbarium	C36488	EIU023477	Paul Grose (3)	TX	1977
Florida State University, R.K. Godfrey Herbarium	93769	*000099227*	Norlan C. Henderson (64-23)	TX	1964
Louisiana State University Herbarium	80553	LSU00083534	Alan Lievens	TX	1975
Angelo State University, Herbarium SAT	017791	0017791	Richard Brown (10)	TX	1977
Abilene Christian University	N/A	ACU0001369	Pat Hoover	TX	1990
Angelo State University, Herbarium SAT	017766	0017766	John Preston Brooks (2)	TX	1977
Angelo State University, Herbarium SAT	0006739	0006739	Beth Moffett	TX	1982
Angelo State University, Herbarium SAT	017767	0017767	Karrell Jones (15)	TX	1990
Brigham Young University, Stanley L. Welsh Herbarium	61710	BRY V 0260115	William J. Stubbs (1)	UT	1966
Bridgewater College Herbarium	N/A	BDWR-0000954	J. Taliafero	VI	1962
James Madison Universitty Herbarium	N/A	JMUH 0005619	Roland Berg (83112)	VI	1983
Old Dominion University Herbarium	N/A	ODU00002180	Robert Gunn (5)	VI	1969
Virginia Polytechnic Institute and State University, Massey Herbarium	68277	VPI-V-0040858	T.F.Weiboldt	VI	1981
James Madison Universitty Herbarium	N/A	JMUH 0005628	Marjorie Clark (9)	VI	1974
University of Richmond Herbarium	1088	URV007519	J. B. Carmack	VI	1931
James Madison Universitty Herbarium	N/A	JMUH 0005625	Robin Lee	VI	1976
University of Richmond Herbarium	N/A	URV007507	Emer Richards	VI	1931
Table S2 continued.
Herbarium	Collection number	Barcode number	Collector ID	State	Year
Virginia Polytechnic Institute and State University, Massey Herbarium	92810	VPI-V-0040859	Robert Lineweaver (31)	VI	1999
Virginia Polytechnic Institute and State University, Massey Herbarium	70	VPI-V-0040861	G. Jones and J. Tompkins	VI	1939
James Madison Universitty Herbarium	N/A	JMUH 0005614	Susan L. Ward (20a)	VI	1976
James Madison Universitty Herbarium	N/A	JMUH 0005609	Casey Ammons (12)	VI	2002
James Madison Universitty Herbarium	N/A	JMUH 0005633	Mary E. Stornetta	VI	1978
The Harvard University Herbarium	N/A	01098419	J. T. Baldwin, Jr.	VI	1939
University of Richmond Herbarium	1078	URV007496	Mary E. Billings	VI	1931
Herbarium of Rancho Santa Ana Botanic Garden [RSA]	875895	RSA0157271	Edward F. Anderson (1882)	WA	1963
University of Louisiana at Monroe Herbarium	375789	NLU0103348	Alex Lasseigne	WI	1978
University of Louisiana at Monroe Herbarium	300454	NLU0103349	Alex Lasseigne	WI	1978
University of Wisconsin-Madison, Wisconsin State Herbarium	N/A	v0055389WIS	Neil A. Harrison (132)	WI	1965
University of Wisconsin-Madison, Wisconsin State Herbarium	N/A	v0057089WIS	M. Bergseng	WI	1953
